# Molecular Characterization of the Tumor Microenvironment in Renal Medullary Carcinoma

**DOI:** 10.1101/2022.04.28.489873

**Authors:** David S. Tourigny, Mark Zucker, Minsoo Kim, Paul Russo, Jonathan Coleman, Chung-Han Lee, Maria I. Carlo, Ying-Bei Chen, A. Ari Hakimi, Ritesh R. Kotecha, Ed Reznik

**Affiliations:** Irving Institute for Cancer Dynamics, Columbia University, Schermerhorn Hall, 1190 Amsterdam Ave, New York, NY 10027, USA; School of Mathematics, University of Birmingham, Birmingham, B15 2TT, UK; Department of Epidemiology and Biostatistics, Sloan Kettering Institute, Memorial Sloan Kettering Cancer Center, New York, NY; Department of Surgery, Memorial Sloan Kettering Cancer Center, New York, NY; Department of Medicine, Memorial Sloan Kettering Cancer Center, New York, NY; Genitourinary Oncology Service, Department of Medicine, Memorial Sloan Kettering Cancer Center, New York, NY; Department of Pathology, Memorial Sloan Kettering Cancer Center, New York, NY

## Abstract

Renal medullary carcinoma (RMC) is a highly aggressive disease associated with sickle hemoglobinopathies and universal loss of the tumor suppressor gene *SMARCB1*. RMC has a relatively low rate of incidence compared with other renal cell carcinomas (RCCs) that has hitherto made molecular profiling difficult. To probe this rare disease in detail we performed an in-depth characterization of the RMC tumor microenvironment using a combination of genomic, metabolic and single-cell RNA-sequencing experiments on tissue from a representative untreated RMC patient, complemented by retrospective analyses of archival tissue and existing published data. Our study of the tumor identifies a heterogenous population of malignant cell states originating from the thick ascending limb of the Loop of Henle within the renal medulla, displaying the hallmarks of increased resistance to cell death by ferroptosis and proteotoxic stress driven by *MYC*-induced proliferative signals. Specifically, genomic characterization of RMC tumors provides substantiating evidence for the recently proposed dependence of *SMARCB1*-difficient cancers on an intact *CDKN2A*-p53 pathway and we suggest increased cystine-mTORC-*GPX4* signaling also plays a role within transformed RMC cells. We further propose that RMC has an immune landscape comparable to that of untreated RCCs, including heterogenous expression of the immune ligand *CD70* within a sub-population of tumor cells, which could provide an immune-modulatory role that serves as a viable candidate for therapeutic targeting.
