## Supplementary material for "Molecular Characterization of the Tumor Microenvironment in Renal Medullary Carcinoma": Table S3

Metabolon ID	Z score	p value	adjusted p value
M00053	-0.402080175	0.197000795	39.20315827
M00054	0.590222274	0.260272915	51.79431001
M00055	-0.049084498	0.305887582	60.87162875
M00056	-2.589957193	0.000187609	0.037334198
M00057	0.926461969	0.235077293	46.7803814
M00058	0.238936594	0.418028616	83.18769464
M00059	0.565998859	0.338330769	67.32782302
M00060	0.606125043	0.319697322	63.61976707
M00063	0.449497976	0.357770823	71.19639384
M00064	1.149109331	0.120215364	23.92285745
M00443	1.370399236	0.031690656	6.306440586
M00512	0.645206496	0.320127395	63.70535152
M00513	-0.380008606	0.453568623	90.2601559
M00527	0.75683862	0.218069719	43.39587405
M00528	-0.166045486	0.334955125	66.65606982
M00531	0.697734569	0.187019256	37.21683203
M00542	0.293549576	0.34864518	69.38039074
M00587	0.389179436	0.240868109	47.93275363
M00594	0.840971411	0.185156807	36.8462045
M00606	-0.742536347	0.09856517	19.61446885
M01105	-1.064752363	0.18441129	36.69784665
M01110	-0.715102453	0.345710227	68.79633513
M01121	-1.058444793	0.069008054	13.73260275
M01123	-0.168260685	0.423689836	84.31427742
M01124	0.598029218	0.141932169	28.24450159
M01125	0.292558535	0.433730773	86.31242389
M01126	0.950997838	0.166937491	33.22056065
M01284	0.963216261	0.128585122	25.58843923
M01299	1.005882043	0.16510629	32.85615164
M01301	0.517743271	0.333116012	66.29008632
M01302	0.719153812	0.212790746	42.34535839
M01303	0.491950162	0.265137153	52.76229342
M01336	-1.018422136	0.127445886	25.36173127
M01356	-0.506100794	0.164534113	32.7422884
M01358	-0.578741286	0.184277358	36.67119425
M01361	-1.049016677	0.123864123	24.64896044
M01365	-1.050241904	0.100264083	19.95255259
M01414	-0.175538296	0.433971226	86.36027391
M01419	1.234925665	0.089511241	17.81273698
M01437	0.449192947	0.396843955	78.97194714
M01444	1.051437761	0.160033762	31.84671863
M01493	-1.025587632	0.174117149	34.64931265
M01494	-0.657183856	0.183394581	36.4955216
M01496	-0.472909255	0.473148972	94.15664537
M01498	1.268305948	0.004278614	0.851444091
M01508	-1.102638866	0.117778057	23.43783339
M01510	1.07987114	0.076343489	15.1923543
M01564	0.25695122	0.45739108	91.02082486
M01572	1.46924173	0.051719137	10.29210831
M01585	1.827954099	0.022042997	4.386556326
M01600	0.649616101	0.213842427	42.55464305
M01604	-0.110778487	0.46717144	92.96711648
M01638	0.007954104	0.348913763	69.43383876
M01642	-0.774414045	0.19528947	38.86260444
M01643	0.717825211	0.190605112	37.93041721
M01645	-0.380936822	0.298202873	59.34237181
M01648	0.880822696	0.154257328	30.69720825
M01649	0.787641248	0.190707576	37.95080759
M01670	-2.281062372	0.009978676	1.985756488
M02125	1.278655948	0.105579743	21.01036882
M02132	0.76069173	0.223982315	44.57248069
M03127	0.02484446	0.472184086	93.9646331
M03141	-0.869490427	0.167354065	33.303459
M03147	0.212263632	0.43379758	86.32571851
M12129	-1.111137217	0.149871872	29.82450244
M15140	0.011487279	0.316121479	62.90817438
M15500	-1.042763294	0.114324756	22.75062641
M15506	0.51942724	0.292163878	58.14061172
M15681	-0.966586495	0.136697253	27.20275332
M15716	-0.745882885	0.293816732	58.46952968
M15753	0.333551656	0.147863895	29.42491511
M15990	0.144825819	0.472869152	94.10096119
M17747	2.399409312	0.004557577	0.906957857
M17769	1.823723301	0.0083442	1.660495799
M17805	-0.158444375	0.379222825	75.46534226
M18374	0.860673656	0.244711913	48.69767077
M18467	0.060194295	0.340162608	67.6923589
M19130	0.439612472	0.472724774	94.07223011
M19258	0.701622988	0.32017873	63.71556722
M19263	0.552198153	0.105523864	20.99924885
M19324	0.208511607	0.227999761	45.37195235
M19503	-0.715667958	0.271304035	53.98950288
M20675	-1.454285445	0.103431609	20.58289019
M20676	-0.19657064	0.43651613	86.86670991
M20694	0.549589961	0.381465616	75.91165761
M27665	0.652234741	0.325281067	64.73093225
M27718	-0.107063761	0.406725856	80.93844525
M27738	1.623278194	0.06460763	12.85691842
M32198	-0.138631043	0.291582279	58.02487347
M32306	-0.071565626	0.344776463	68.61051604
M32350	-1.363441405	0.093210899	18.54896891
M32352	1.461369248	0.054272856	10.80029839
M32401	-0.639325982	0.310081343	61.70618717
M32452	-0.487351149	0.391807761	77.96974442
M32553	-0.563252317	0.30826231	61.3441996
M33442	-0.562925118	0.443413011	88.2391892
M33447	-0.755275206	0.194871226	38.7793739
M33487	0.672469824	0.22507883	44.79068708
M33587	-0.075881741	0.351608053	69.97000254
M33943	-0.262710513	0.214954254	42.77589655
M33952	0.332912894	0.443144188	88.18569346
M33955	-0.269224365	0.391390979	77.88680474
M33961	-0.112930894	0.371743048	73.97686646
M33971	-0.939532293	0.126398913	25.15338367
M34035	0.396059882	0.408852836	81.36171437
M34396	0.635707466	0.245137453	48.78235308
M34409	0.422836897	0.399636659	79.52769524
M35126	-1.842080479	0.029625942	5.89556244
M35160	0.42075824	0.471893094	93.90672566
M35186	-0.674425272	0.186588521	37.13111572
M35675	0.188543573	0.395762344	78.75670641
M35718	-0.325756496	0.40429501	80.45470692
M36103	-2.749299846	0.005590048	1.112419458
M36747	0.12387637	0.46948091	93.42670104
M36808	0.793407333	0.039430619	7.846693179
M37076	2.278337535	0.006220356	1.237850876
M37455	0.481404423	0.245059404	48.76682143
M37459	0.906777201	0.258869287	51.5149882
M37506	0.10806372	0.458161022	91.17404338
M37529	-0.821861993	0.235246465	46.81404652
M39271	0.265593219	0.221400414	44.05868234
M39592	3.284594511	0.000191131	0.038035032
M40406	-1.531919496	0.063164492	12.56973399
M40469	-1.430966971	0.109050732	21.7010957
M42398	-0.216917653	0.264567831	52.64899837
M42420	0.275042352	0.337798944	67.22198989
M42446	-0.616228864	0.221178631	44.01454764
M42448	0.884965001	0.174417534	34.70908919
M42449	0.314543021	0.146125154	29.07890574
M42450	-0.156992205	0.292751283	58.25750539
M42459	-0.264012751	0.416201765	82.8241513
M42463	0.004228135	0.456107022	90.76529736
M43258	-0.494372035	0.386083194	76.83055566
M43264	-0.424815022	0.312370376	62.16170476
M43446	2.407358439	0.018579852	3.697390552
M43802	-0.351258096	0.435231798	86.6111278
M43847	-0.617481726	0.299296989	59.56010071
M44675	-0.512921881	0.472803912	94.08797839
M44681	0.569837922	0.40296513	80.19006084
M44877	1.436570429	0.069124538	13.75578299
M46142	0.041663112	0.422124559	84.00278717
M46223	0.32440836	0.438790578	87.31932495
M46225	-1.016668925	0.08327297	16.57132104
M46227	-0.618962665	0.168037332	33.439429
M46537	-0.502304958	0.215467576	42.87804756
M46799	-0.225743784	0.339233463	67.50745907
M46960	0.235485979	0.454312607	90.40820883
M47153	0.17558595	0.439908552	87.54180191
M48152	-0.61592256	0.069727449	13.87576243
M48490	-1.873997233	0.027614206	5.495226957
M48491	-1.819829635	0.034611154	6.887619619
M48492	-1.301636858	0.1260541	25.08476588
M48493	-1.817957187	0.028057592	5.583460838
M52281	-0.817742411	0.199091096	39.61912818
M52285	-0.717580647	0.229124516	45.59577861
M52433	-0.732796195	0.227949006	45.36185222
M52434	0.83580633	0.143697035	28.59570998
M52435	-1.610945314	0.045489905	9.052491008
M52436	-1.307309239	0.122714817	24.42024858
M52437	-0.309414233	0.397617538	79.12589002
M52438	0.329933435	0.3482018	69.29215812
M52447	0.028662374	0.440580863	87.67559164
M52461	0.336259068	0.309579392	61.60629897
M52462	-0.43422755	0.327191336	65.11107583
M52464	-0.020776086	0.251265856	50.00190528
M52475	-0.577570715	0.088407112	17.59301537
M52477	0.737035651	0.212834115	42.35398892
M52478	-0.246931309	0.352099223	70.06774536
M52495	-2.340257361	0.008943264	1.779709468
M52603	0.430827307	0.370429817	73.71553362
M52604	2.229262635	0.007111483	1.415185063
M52610	0.213055119	0.24492409	48.73989388
M52611	0.328702156	0.3617234	71.98295653
M52615	-0.503912114	0.378891077	75.39932436
M52616	0.510095198	0.438450511	87.2516517
M52673	-0.155722648	0.353599051	70.36621124
M52689	-0.847112329	0.090371995	17.98402696
M52697	0.818173434	0.118812037	23.64359533
M52710	0.39725345	0.348483229	69.34816248
M52716	-0.025891148	0.258176686	51.37716046
M52984	0.031582995	0.416409115	82.86541389
M53010	1.783849056	0.040512703	8.062027967
M53223	0.401007252	0.469339271	93.39851496
M54923	0.247230735	0.472991864	94.12538098
M57330	-0.340111679	0.384110963	76.43808166
M57416	-0.086848886	0.325090666	64.69304244
M57428	0.876809063	0.200891687	39.97744581
M57432	0.171967453	0.469430537	93.41667691
M57477	-0.777075805	0.201482665	40.09505025
M57479	-1.002769199	0.145481987	28.95091541
M57512	-0.25781234	0.267485115	53.22953794
M57513	0.156318044	0.407293232	81.05135311
M57519	0.375463964	0.415310298	82.64674934
M57687	-0.423833337	0.362634618	72.16428896
M61839	0.643651507	0.395986644	78.80134212
M61840	0.577701246	0.434867849	86.53870193
M62309	-0.233087886	0.407323261	81.05732903
M62850	-0.977650148	0.177606463	35.34368615
M62860	-1.106987775	0.120448328	23.96921722
