## Supplementary material for "Molecular Characterization of the Tumor Microenvironment in Renal Medullary Carcinoma": Table S4

Metabolon ID	Z score	p value	adjusted p value
M00053	-1.443066871	0.156005634	31.04512123
M00054	-0.262801773	0.104695983	20.83450054
M00055	-1.020937707	0.148125246	29.47692397
M00056	0.529768987	0.195091762	38.82326072
M00057	0.178617696	0.116593836	23.20217332
M00058	0.236563143	0.417496093	83.08172256
M00059	-0.23004091	0.242274031	48.21253224
M00060	-1.214330849	0.077810517	15.48429295
M00063	-0.531918856	0.400058431	79.6116278
M00064	-1.044216851	0.088666213	17.64457643
M00443	0.14437875	0.311754376	62.03912091
M00512	-0.901431405	0.111763888	22.24101365
M00513	0.692941208	0.415750047	82.73425929
M00527	-0.625005895	0.446994601	88.95192562
M00528	1.101670989	0.034895766	6.944257341
M00531	-0.080645587	0.222519201	44.28132099
M00542	0.30619099	0.347408167	69.13422527
M00587	0.81323912	0.343202546	68.29730661
M00594	-1.089992159	0.017332201	3.449108044
M00606	-0.592447026	0.017669464	3.516223331
M01105	2.370642607	0.012380631	2.463745645
M01110	2.745151874	0.016585793	3.300572876
M01121	-0.514405	0.358685705	71.37845533
M01123	-0.040055645	0.375572737	74.73897474
M01124	0.115136897	0.236413385	47.04626362
M01125	-1.055268872	0.068787275	13.68866782
M01126	0.19823609	0.451377261	89.824075
M01284	-1.040101298	0.054629643	10.87129904
M01299	-0.992306802	0.065130554	12.96098016
M01301	-0.866117958	0.19126737	38.06220668
M01302	-0.319068767	0.155312139	30.90711558
M01303	1.033694904	0.165405813	32.9157567
M01336	0.484057821	0.106561382	21.20571498
M01356	-0.485487451	0.194378294	38.68128045
M01358	0.045357626	0.149444298	29.7394153
M01361	0.135979682	0.326125847	64.89904353
M01365	-0.33933285	0.415114402	82.60776602
M01414	-0.229416719	0.231993992	46.16680437
M01419	0.070213855	0.387696602	77.15162389
M01437	0.455529231	0.012381694	2.463957142
M01444	0.374750567	0.083986386	16.71329088
M01493	-0.262353329	0.24403772	48.5635062
M01494	-0.335283869	0.461020041	91.74298825
M01496	0.807806485	0.448329545	89.21757937
M01498	-0.166546445	0.160139559	31.8677722
M01508	0.58673963	0.187159941	37.24482817
M01510	0.497247715	0.459866181	91.51337008
M01564	-0.439531402	0.429192824	85.40937204
M01572	0.039133303	0.435895134	86.74313163
M01585	-0.197453013	0.453629206	90.27221209
M01600	0.583241671	0.163544621	32.54537954
M01604	-0.136855711	0.396910841	78.9852574
M01638	-0.803975711	0.268373044	53.40623566
M01642	0.111643643	0.350141044	69.67806773
M01643	1.28560365	0.117620748	23.40652889
M01645	-0.009788311	0.318888359	63.45878335
M01648	-0.54415835	0.089240368	17.75883322
M01649	-1.296523261	0.069693754	13.86905708
M01670	-1.859115526	0.002789108	0.555032405
M02125	0.084847932	0.448459195	89.24337987
M02132	-1.453373674	0.084614271	16.83823998
M03127	-0.040702239	0.121679764	24.21427309
M03141	-0.570444902	0.210511763	41.89184093
M03147	-0.067814991	0.088663312	17.64399907
M12129	-0.789128531	0.082201014	16.35800178
M15140	-2.118088647	0.04236089	8.429817092
M15500	0.16343819	0.177159153	35.25467151
M15506	0.073270064	0.359341013	71.5088615
M15681	-0.520651763	0.221020968	43.98317257
M15716	0.835776673	0.224978563	44.77073406
M15753	2.252163708	0.037279895	7.418699156
M15990	-0.39115061	0.461100711	91.75904155
M17747	-0.920474109	0.37920283	75.46136323
M17769	-1.329133023	0.120975617	24.07414776
M17805	-0.307803497	0.187188398	37.2504912
M18374	-0.371208716	0.387002755	77.01354821
M18467	2.811151165	0.006742156	1.341689092
M19130	-2.075965446	0.03439284	6.844175129
M19258	-1.066800767	0.024235132	4.822791182
M19263	1.34729165	0.309587929	61.60799781
M19324	1.274811183	0.261802568	52.09871113
M19503	0.133046129	0.32883715	65.43859279
M20675	-1.227406578	0.097739677	19.45019576
M20676	0.443712111	0.188734727	37.55821077
M20694	-0.156805941	0.36588919	72.81194877
M27665	-1.471452975	0.150384661	29.92654761
M27718	-0.754922496	0.364345244	72.50470359
M27738	0.344634167	0.170310081	33.89170605
M32198	-0.506658249	0.461222107	91.78319925
M32306	-0.521700002	0.364166825	72.46919812
M32350	1.149112057	0.269131619	53.55719218
M32352	-0.846171278	0.333953586	66.45676362
M32401	1.008059627	0.380053056	75.63055808
M32452	0.364707103	0.399751157	79.55048028
M32553	0.730028606	0.317094559	63.10181731
M33442	0.849087188	0.312036137	62.09519124
M33447	0.156512637	0.2980222	59.30641773
M33487	0.096739427	0.437807848	87.12376175
M33587	-0.583906075	0.208948272	41.58070622
M33943	-0.158974998	0.177814745	35.38513432
M33952	-0.270909388	0.357909393	71.22396918
M33955	1.237373604	0.289355242	57.58169308
M33961	0.888004329	0.293676126	58.44154908
M33971	-0.152025246	0.31800644	63.28328153
M34035	2.185256016	0.000767401	0.152712756
M34396	0.221439867	0.197148703	39.23259186
M34409	-0.041635307	0.364164758	72.46878688
M35126	0.516571223	0.054209258	10.78764225
M35160	-0.869869093	0.457703755	91.08304715
M35186	1.167303117	0.114305807	22.74685556
M35675	-0.73274031	0.330037461	65.6774548
M35718	0.908510282	0.081638467	16.24605498
M36103	-1.411807798	0.015861576	3.15645372
M36747	-0.702465425	0.358548486	71.35114873
M36808	0.392944363	0.208870092	41.5651484
M37076	-0.878207906	0.222414369	44.26045938
M37455	0.996178113	0.141873801	28.23288635
M37459	-0.389742768	0.352374032	70.12243233
M37506	-0.199939444	0.363992688	72.43454485
M37529	-0.089991817	0.214161382	42.61811498
M39271	1.719433127	0.093255741	18.55789244
M39592	2.564049802	4.72E-05	0.009384609
M40406	-1.021498125	0.027874314	5.546988545
M40469	-1.235342439	0.024615081	4.898401191
M42398	2.665376126	0.027669882	5.50630646
M42420	-1.082942373	0.124291108	24.73393058
M42446	0.667859846	0.36702179	73.03733624
M42448	-0.982099503	0.034817473	6.92867718
M42449	1.635192765	0.232643385	46.29603353
M42450	-1.469624653	0.079665206	15.85337609
M42459	-0.288569061	0.292736036	58.25447112
M42463	-0.240794854	0.308691239	61.42955648
M43258	-0.093897594	0.400814076	79.76200111
M43264	0.048125361	0.26336043	52.40872556
M43446	0.897658304	0.201405263	40.07964735
M43802	1.454969534	0.189083379	37.62759235
M43847	1.600992065	0.142470994	28.35172785
M44675	2.522754738	0.032402462	6.448089923
M44681	-0.408312734	0.402717376	80.14075786
M44877	-0.678331388	0.409860548	81.56224914
M46142	0.950554201	0.357253233	71.09339328
M46223	-0.295159016	0.375498039	74.7241097
M46225	-0.965278112	0.441211419	87.8010724
M46227	-0.5090623	0.249247724	49.60029698
M46537	-0.859290658	0.433690053	86.30432058
M46799	-0.141214914	0.330422575	65.75409248
M46960	-0.645099105	0.149182499	29.68731738
M47153	0.069536476	0.451472146	89.84295701
M48152	-0.929861273	0.298765195	59.45427389
M48490	0.953100056	0.289261672	57.5630728
M48491	0.164299586	0.371348353	73.89832233
M48492	0.416291517	0.416548045	82.893061
M48493	-0.080051094	0.322587349	64.19488247
M52281	-1.8364168	0.020815872	4.142358437
M52285	1.279954504	0.032118629	6.391607235
M52433	-0.016770545	0.340438186	67.74719909
M52434	-0.129299115	0.362010483	72.04008604
M52435	0.114998224	0.448166244	89.18508256
M52436	0.212884978	0.356939119	71.0308846
M52437	-0.009540449	0.427680529	85.10842525
M52438	-0.909658189	0.119234824	23.72772998
M52447	0.642397848	0.347978374	69.24769636
M52461	0.263139576	0.262617486	52.26087967
M52462	0.189599176	0.240493158	47.8581384
M52464	1.766080049	0.202704224	40.33814067
M52475	-1.735820089	0.045911443	9.136377248
M52477	-0.353331245	0.115364114	22.95745877
M52478	-0.426566466	0.402701319	80.13756241
M52495	0.243355042	0.455025397	90.55005406
M52603	0.855363007	0.100921837	20.0834456
M52604	-0.966692508	0.109314002	21.75348632
M52610	1.164599804	0.299205705	59.54193532
M52611	-0.071763154	0.424854339	84.54601341
M52615	0.003290391	0.314558042	62.59705036
M52616	-2.100105356	0.047135809	9.380025952
M52673	0.115109685	0.260592179	51.85784359
M52689	-0.907474761	0.311181728	61.92516392
M52697	0.723918967	0.266969652	53.12696077
M52710	0.830402575	0.084152614	16.74637023
M52716	-2.061140188	0.055867165	11.1175659
M52984	-0.028650862	0.272749543	54.277159
M53010	-0.772414004	0.075852522	15.09465182
M53223	-0.507041173	0.376371913	74.89801073
M54923	-0.07527081	0.457309803	91.00465076
M57330	0.345093771	0.459048235	91.35059878
M57416	-0.919354181	0.05546004	11.03654802
M57428	-1.083368862	0.200897011	39.97850524
M57432	-1.146990899	0.066403348	13.21426625
M57477	-0.324362756	0.283061383	56.32921528
M57479	-0.406033632	0.221980326	44.17408482
M57512	-0.648867143	0.460469062	91.6333434
M57513	0.290437228	0.333808846	66.42796026
M57519	-0.012866055	0.332886081	66.24433004
M57687	-0.099364655	0.387956124	77.20326871
M61839	0.218771104	0.311000101	61.88902018
M61840	-0.032591309	0.384507326	76.51695793
M62309	1.281931665	0.092632945	18.43395602
M62850	0.962710095	0.290164179	57.74267167
M62860	-1.339610734	0.049368128	9.82425739
